# VIL1, a Polycomb-associated protein, modulates high ambient temperature response via H3K27me3 and H2A.Z in *Arabidopsis thaliana*

**DOI:** 10.1101/2020.04.29.069484

**Authors:** Yogendra Bordiya, Junghyun Kim, Yanpeng Xi, Dong-Hwan Kim, Youngjae Pyo, Bo Zhao, Wei Zong, William A. Ricci, Xiaoyu Zhang, Sibum Sung

## Abstract

Adapting to the everchanging environment is key to a successful life for an organism. Eukaryotes reprogram their transcriptome in order to adapt to an unfavorable environment. To achieve this reprogramming, plants and animals employ multiple responses including epigenetic regulation. In the search for mutations compromised in high ambient temperature response, we found that VIL1, a PHD finger protein displays aberrant development at high temperature. RNA-seq analysis shows that *vil1* fails to downregulate heat suppressed genes. H2A.Z ChIP-seq showed that unlike wild type, *vil1* fails to evict H2A.Z from heat responsive genes. We also found that *vil1* suppresses constitutive thermo-morphogenic phenotype of *arp6*. Supporting this phenotype, RNA-seq analysis revealed that constitutive heat responsive transcriptome of *arp6* reverted back to the wild-type levels in *arp6vil1*. This observation suggests an antagonistic relationship between VIL1 and ARP6. We found that this antagonism can be explained in part by interaction between H3K27me3 and H2A.Z.
