## Supplementary Table 1 for "VIL1, a Polycomb-associated protein, modulates high ambient temperature response via H3K27me3 and H2A.Z in *Arabidopsis thaliana*"

### Sheet: Primers
RT-qPCR primers				ChIP q-PCR primers
Primer	5'-3'			Primer	5'-3'
AT3G44020_qPCR_F	TCACCATTAGTCTCGTTGTAGCC			AT3G16460_ChIPqPCR_F	TTCAGGTGCTCAGAAATTGGAA
AT3G44020_qPCR_R	TTCCCTTCTAGGCAAAATACACA			AT3G16460_ChIPqPCR_R	AATACCTTCCCCACCGTAGCTT
FLC_qPCR_F	TTGTGGGATCAAATGTCAAAAAT			AT3G30460_ChIPqPCR_F	TGGAGTTTACGGCTGAGGAAAT
FLC_qPCR_R	TTCAACATGAGTTCGGTCTTCTT			AT3G30460_ChIPqPCR_R	TGGTAATAATGCCGACAAGGAA
AT3G44750_qPCR_F	GGTGAGGATTCTGAGGAAGAAGA			AT3G61035_ChIPqPCR_F	GAAAAGCTCCTCACCGTTCATT
AT3G44750_qPCR_R	AACTGCTACTTTCGCCTTCTTTG			AT3G61035_ChIPqPCR_R	TTGCTGCATCTGGTGAAGAAAT
AT1G12000_qPCR_F	GTCGAGAGGAGACACGGTAAGTT			AT5G25610_ChIPqPCR_F	TACGTTGGTGTGAAACCAGGAG
AT1G12000_qPCR_R	CTGATGTATCGGTTCTTCAATGC			AT5G25610_ChIPqPCR_R	AGCGTTAAACCGGACATTCATT
AT3G45730_qPCR_F	CTAGTCAGATCGGAAACCTCGAT			AT4G29100_ChIPqPCR_F	CCCTAATTGGTGGAACGTAAGC
AT3G45730_qPCR_R	CTCTTACCGTCTCCGTCGTAGTT			AT4G29100_ChIPqPCR_R	ATCATCCGTGGTCGGAGATAAT
AT5G36910_qPCR_F	AAATTCTGGTGATGCTGTCAATG			AT1G64780_ChIPqPCR_F	AACGCAATTCGTTGCTTACCTT
AT5G36910_qPCR_R	TGTTCAACCGCTTCACTCAATAC			AT1G64780_ChIPqPCR_R	TAGCACCTGAGCCAAACAAGAG
AT4G03510_qPCR_F	TACTACCCTGTCTCAGGGGTGAT
AT4G03510_qPCR_R	TATCCATCACTCGTGTTCCAAAC			AT3G16460_TSS_ChIPqPCR_F	ACAAACCCATTTGGTGTTGACC		Primers right before TSS for RNA Pol II ChIP-qPCR
YUC8_qRT_F	GCT ACA AGA GAA TGA GTT CTT TGC			AT3G16460_TSS_ChIPqPCR_R	TTTGGATCATTTTTGGTTAGTACTATGA
YUC8_qRT_R	GTT GAG AGA TAC ACC TTC GAA GAG			AT3G30460_TSS_ChIPqPCR_F	agttctatgacgtggccacaaa
IAA29_qRT_F	GTT AAG GTT AAG ATG GAT GGT GTG			AT3G30460_TSS_ChIPqPCR_R	tgtgaagattgggttttcgagt
IAA29_qRT_R	TTC CGC AAA GAT CTT CCA TGT AAC			AT3G61035_TSS_ChIPqPCR_F	gagtgaagctgttgctcaaactaaa
				AT3G61035_TSS_ChIPqPCR_R	tcgtcgagtgtgttctcctagc
				AT5G25610_TSS_ChIPqPCR_F	TCGGCCCAAATAGATTGGTAAG
				AT5G25610_TSS_ChIPqPCR_R	TGGGTTTGATGAATTTGAGGAG
				AT4G29100_TSS_ChIPqPCR_F	acatgttatcaaatgagatcaaaatttaag
				AT4G29100_TSS_ChIPqPCR_R	aatcagaggctttggagaaacg
				AT1G64780_TSS_ChIPqPCR_F	CGCAACTTTTTGTGATGTAACGA
				AT1G64780_TSS_ChIPqPCR_R	GGGAGGGAGGGAGAGATAGAGA
				FLC-ChIP-2F	CAAACCTGAGGATCAAATTAGGG
				FLC-ChIP-2R	GAAGGTGACTTGTCGGCTACTTT
				AT1G05400_ChIPqPCR_F	TTATCACGAGGTCGCCAGTAAG
				AT1G05400_ChIPqPCR_R	ATCATCATGGTCAAGGGAACAC
				AT1G62510_ChIPqPCR_F	AATGGCTTCAAGAACCACAAAA
				AT1G62510_ChIPqPCR_R	GGGAGAGGGGCTAGGTTTATG
				AT1G71520_ChIPqPCR_F	CACGACTTTATTCCGCTTCAAC
				AT1G71520_ChIPqPCR_R	CGACGGATACCTTTGTACTTGC
				AT2G32830_ChIPqPCR_F	TGTACCATTTCACAGCGATTGT
				AT2G32830_ChIPqPCR_R	TTCTTGGAGCTATCAACGTGGT
				AT4G23560_ChIPqPCR_F	AGCTTGGAAGCTCTTGAATATGG
				AT4G23560_ChIPqPCR_R	AGCAAGTGAACCATCAGAGAGG
				AT5G42200_ChIPqPCR_F	CGTAGAGAGCAAGAGACGGTGT
				AT5G42200_ChIPqPCR_R	AGTAGCTATCATCGTCCCACCA
				AT5G56370_ChIPqPCR_F	TCATTTTGCGAGTGTTGAGAAG
				AT5G56370_ChIPqPCR_R	GAATCAAATCGAACCAATTCCA
